# Cell-free Tumor Methylome Analysis of Small Cell Lung Cancer Patients Identifies Subgroups with Prognostic Associations

**DOI:** 10.1101/2022.05.12.491321

**Authors:** Sami Ul Haq, Sabine Schmid, Mansi K. Aparnathi, Katrina Hueniken, Luna Jia Zhan, Danielle Sacdalan, Janice J.N. Li, Nicholas Meti, Devalben Patel, Dangxiao Cheng, Vivek Philip, Ming S. Tsao, Michael Cabanero, Daniel de Carvalho, Geoffrey Liu, Scott V. Bratman, Benjamin H. Lok

## Abstract

**Introduction:** Small cell lung cancer (SCLC) is a highly aggressive type of cancer with a high risk of recurrence. The SCLC methylome may yield biologic insight but is understudied due to difficulty in acquiring primary patient tissue. Here, we comprehensively profile the SCLC methylome using cell-free methylated DNA immunoprecipitation sequencing (cfMeDIP-seq).

**Methods:** cfDNA was extracted from plasma samples collected from 74 SCLC patients prior to initiation of first-line treatment and from 20 non-cancer smoker participants. Genomic DNA (gDNA) was also extracted from paired peripheral blood leukocytes from the 74 SCLC patients and 7 accompanying circulating-tumour-cell patient-derived xenografts (CDX). cfDNA and gDNA were used as input for cfMeDIP-seq. We developed PeRIpheral blood leukocyte MEthylation (PRIME) subtraction as an algorithm to improve tumour specificity of cell-free methylome.

**Results:** SCLC total plasma cfDNA methylation profiles obtained using cfMeDIP-seq are representative of CDX tumour methylation. SCLC cfDNA methylation is distinct from non-cancer plasma. Using PRIME and k-means consensus clustering, we identified two SCLC methylome clusters with prognostic associations. These clusters had methylated biological pathways related to axon guidance, neuroactive ligand−receptor interaction, pluripotency of stem cells, and were differentially methylated at long noncoding RNA, LINEs, SINEs, retrotransposons, and other repeats features.

**Conclusions:** We have comprehensively profiled the SCLC methylome using cfMeDIP-seq in a large patient cohort and identified methylome clusters with prognostic associations. Our work demonstrates the potential of liquid biopsies in examining SCLC biology encoded in the methylome.
