## Supplemental Data - Detailed KEGG Pathway Analysis for "Cell-free Tumor Methylome Analysis of Small Cell Lung Cancer Patients Identifies Subgroups with Prognostic Associations"

### Sheet: KEGG Pathway Analysis
Cluster A KEGG Analysis
ID	Description	GeneRatio	BgRatio	pvalue	p.adjust	qvalue	geneID	Count
hsa04360	Axon guidance	8/65	268/11163	0.000153427	0.0123106	0.00907094	ROBO2/EPHA5/EPHA5/EPHA5/EFNA5/LRRC4/ROBO1/UNC5B	8
hsa05231	Choline metabolism in cancer	6/65	147/11163	0.000205176	0.0123106	0.00907094	DGKH/DGKE/DGKE/EGFR/EGFR/EGFR	6
hsa04072	Phospholipase D signaling pathway	7/65	225/11163	0.000317461	0.0126985	0.00935675	KIT/DGKH/DGKE/DGKE/EGFR/EGFR/EGFR	7
hsa05223	Non-small cell lung cancer	5/65	121/11163	0.000676923	0.0203077	0.0149636	KIF5C/KIF5C/EGFR/EGFR/EGFR	5
Cluster B KEGG Analysis
ID	Description	GeneRatio	BgRatio	pvalue	p.adjust	qvalue	geneID	Count
hsa04020	Calcium signaling pathway	81/1129	364/11163	3.71e-12	1.17e-09	8.58e-10	CACNA1E/CACNA1E/RYR2/MCOLN2/NGF/ITPKB/ITPKB/AGTR1/AGTR1/DRD5/ADCY2/ADCY2/F2R/F2R/GDNF/GDNF/DRD1/ADRA1A/ADCY8/ADCY8/ADCY8/FGF8/FGF8/FGF19/FGF4/FLT1/FLT1/EDNRB/NTRK3/NTRK3/GRIN2A/GRIN2A/GRIN2C/GRIN2C/PDGFRA/NTRK2/NTRK2/NTRK2/CACNA1C/CACNA1C/CACNA1C/TBXA2R/TBXA2R/TBXA2R/HTR6/KDR/HRH2/GRM1/GRM1/CHRM2/CHRM2/CHRM2/CHRM2/HTR5A/HTR5A/ADCY4/MST1/MST1/MST1/FGF5/FGF5/VEGFC/PPP3CC/GRM5/AVPR1A/AVPR1A/PRKCB/CA…	81
hsa04024	cAMP signaling pathway	76/1129	354/11163	1.09e-10	1.72e-08	1.26e-08	ATP1A1/RYR2/VAV3/ROCK2/ROCK2/GNAI2/GNAI2/GHSR/SST/DRD5/ADCY2/ADCY2/F2R/F2R/DRD1/HTR1B/HTR1B/HTR1B/NPY/NPY/CFTR/CFTR/BRAF/VIPR2/VIPR2/ADCY8/ADCY8/ADCY8/PTCH1/BDNF/BDNF/HCN4/GRIN2A/GRIN2A/SOX9/GRIN2C/GRIN2C/RAC2/RAC2/RAC2/CREB5/CACNA1C/CACNA1C/CACNA1C/ADCYAP1/NFATC1/HTR6/CNGA3/HTR1A/HTR1A/HTR1A/GABBR1/GABBR1/GABBR1/CHRM2/CHRM2/CHRM2/CHRM2/SSTR1/SSTR1/ADCY4/PTGER2/PIK3CD/PIK3R3/PIK3R3/ADCY10/ADCY10/…	76
hsa05202	Transcriptional misregulation in cancer	60/1129	254/11163	2.08e-10	2.19e-08	1.61e-08	PAX7/MEIS1/PAX3/NFKBIZ/AFF1/AFF1/TLX3/H3C1/RUNX2/ETV7/WNT16/HOXA9/HOXA10/HOXA11/RXRA/RXRA/RXRA/PAX5/FLI1/FLI1/WT1/WT1/FLT1/FLT1/CEBPA/ERG/ID2/ID2/BCL6/RXRB/RXRB/CCND2/LYL1/RUNX1/NR4A3/NR4A3/MYCN/FEV/TLX1/HMGA2/BCL11B/BCL11B/MMP9/NTRK1/ZBTB17/SLC45A3/ELK4/ELK4/REL/PAX8/PAX8/PROM1/MEF2C/MEF2C/HHEX/ZBTB16/ZBTB16/ETV6/ETV6/FOXO1	60
hsa04080	Neuroactive ligand-receptor interaction	95/1129	497/11163	4.32e-10	3.4e-08	2.5e-08	LEPR/GRIK3/AGTR1/AGTR1/P2RY1/CCK/CCK/GHSR/SST/DRD5/NPY2R/GABRA4/GABRA4/NMU/NMU/QRFPR/RXFP3/GHR/F2R/F2R/GABRA1/GABRA1/GLRA1/DRD1/GRM6/OPRM1/OPRM1/HTR1B/HTR1B/HTR1B/MCHR2/NPY/NPY/GRM3/GRM3/TAC1/VIPR2/VIPR2/ADRA1A/LPAR1/LPAR1/EDNRB/PTGDR/GRIN2A/GRIN2A/GALR2/GRIN2C/GRIN2C/ADORA3/CNR1/CNR1/CALCA/ADCYAP1/TBXA2R/TBXA2R/TBXA2R/HTR6/S1PR1/TRH/PTGER4/PTGER4/HRH2/HTR1A/HTR1A/HTR1A/GRIK2/GRIK2/GRIK2/GRM1/GRM…	95
hsa04727	GABAergic synapse	38/1129	132/11163	1.36e-09	8.57e-08	6.3e-08	GNG4/GNG4/GNAI2/GNAI2/GABRA4/GABRA4/ADCY2/ADCY2/GABRA1/GABRA1/ADCY8/ADCY8/ADCY8/SLC38A2/SLC38A2/GAD1/GAD1/GAD1/GAD2/GAD2/CACNA1C/CACNA1C/CACNA1C/SLC32A1/GABBR1/GABBR1/GABBR1/GNG11/GNG11/ADCY4/SLC12A5/GABRB1/GABRB1/PRKCB/SLC6A1/GNGT1/GABRA5/GABRB3	38
hsa05032	Morphine addiction	38/1129	136/11163	3.43e-09	1.8e-07	1.33e-07	GNG4/GNG4/KCNJ3/GNAI2/GNAI2/GABRA4/GABRA4/ADCY2/ADCY2/GABRA1/GABRA1/DRD1/OPRM1/OPRM1/ADCY8/ADCY8/ADCY8/ARRB1/ARRB1/SLC32A1/GABBR1/GABBR1/GABBR1/GNG11/GNG11/ADCY4/GABRB1/GABRB1/PDE2A/PDE2A/PRKCB/PDE4D/PDE4D/GNGT1/GRK2/GRK2/GABRA5/GABRB3	38
hsa04724	Glutamatergic synapse	43/1129	176/11163	2.73e-08	1.23e-06	9.03e-07	GRIK3/GNG4/GNG4/KCNJ3/GNAI2/GNAI2/ADCY2/ADCY2/SLC1A3/SLC1A3/SLC1A3/GRM6/GRM3/GRM3/ADCY8/ADCY8/ADCY8/SLC1A2/SLC38A2/SLC38A2/GRIN2A/GRIN2A/GRIN2C/GRIN2C/DLGAP1/CACNA1C/CACNA1C/CACNA1C/GRIK2/GRIK2/GRIK2/GRM1/GRM1/GNG11/GNG11/ADCY4/PPP3CC/SLC17A6/GRM5/PRKCB/GNGT1/GRK2/GRK2	43
hsa04611	Platelet activation	44/1129	183/11163	3.14e-08	1.24e-06	9.1e-07	ROCK2/ROCK2/GNAI2/GNAI2/P2RY1/PRKG2/PRKG2/ADCY2/ADCY2/F2R/F2R/COL1A2/COL1A2/PIK3CG/PIK3CG/PIK3CG/LYN/LYN/LYN/ADCY8/ADCY8/ADCY8/APBB1IP/PRKG1/RASGRP2/ACTB/ACTB/TBXA2R/TBXA2R/TBXA2R/GP5/ADCY4/PRKCZ/PIK3CD/PIK3R3/PIK3R3/MYLK/TBXAS1/TBXAS1/FERMT3/ORAI1/ORAI1/VASP/VASP	44
hsa04062	Chemokine signaling pathway	60/1129	289/11163	3.86e-08	1.35e-06	9.92e-07	VAV3/GNG4/GNG4/ROCK2/ROCK2/GNAI2/GNAI2/CXCL5/CXCL5/ADCY2/ADCY2/DOCK2/DOCK2/CCL28/CCL28/PIK3CG/PIK3CG/PIK3CG/ELMO1/ELMO1/BRAF/LYN/LYN/LYN/ADCY8/ADCY8/ADCY8/RASGRP2/ARRB1/ARRB1/STAT3/PREX1/RAC2/RAC2/RAC2/HRAS/HRAS/GSK3A/GSK3A/CXCL6/CXCL2/CXCL2/GNG11/GNG11/JAK2/ADCY4/PRKCZ/CXCL14/PRKCB/PIK3CD/FGR/FGR/PIK3R3/PIK3R3/GRK7/NCF1/GNGT1/GRK2/GRK2/TIAM1	60
hsa05034	Alcoholism	50/1129	224/11163	4.89e-08	1.49e-06	1.09e-06	H2AW/GNG4/GNG4/GNAI2/GNAI2/SLC6A3/HDAC3/DRD1/H3C1/H2BC8/H2BC5/H2AC8/H2AC8/H2BC9/H2BC14/H4C9/H4C9/H2AC13/H2AC13/H2BC3/H2BC13/H2AC14/HDAC9/NPY/NPY/BRAF/BDNF/BDNF/GRIN2A/GRIN2A/GRIN2C/GRIN2C/H2BC17/H4C7/CREB5/NTRK2/NTRK2/NTRK2/HRAS/HRAS/GNG11/GNG11/H2BU1/H2AJ/H2AJ/HDAC4/H2BC12/H2BC12/GNGT1/HDAC7	50
hsa04550	Signaling pathways regulating pluripotency of stem cells	47/1129	205/11163	5.2e-08	1.49e-06	1.09e-06	MEIS1/FZD5/WNT7A/WNT5A/WNT5A/REST/NEUROG1/NEUROG1/HAND1/WNT16/HOXA1/PAX6/PAX6/LHX5/ONECUT1/STAT3/WNT3/ID2/ID2/OTX1/ISL1/DLX5/DLX5/HRAS/HRAS/MYF5/FZD10/FZD10/TBX3/TBX3/WNT2/JAK2/APC2/HOXD1/HOXD1/FZD7/WNT6/WNT6/INHBA/INHBA/PIK3CD/WNT3A/PIK3R3/PIK3R3/JAK1/JAK1/FGFR1	47
hsa04950	Maturity onset diabetes of the young	16/1129	35/11163	6.81e-08	1.79e-06	1.31e-06	NR5A2/NEUROD1/HNF4G/PAX6/PAX6/PDX1/ONECUT1/HNF1B/HNF1B/NKX2-2/NKX6-1/NEUROG3/FOXA2/MNX1/MAFA/HHEX	16
hsa05203	Viral carcinogenesis	57/1129	283/11163	2.49e-07	6.04e-06	4.44e-06	SP100/KAT2B/HDAC3/H2BC8/H2BC5/H2BC9/H2BC14/H4C9/H4C9/HLA-F/HLA-F/H2BC3/H2BC13/HDAC9/MAD1L1/LYN/LYN/LYN/CDKN2A/CDKN2A/EGR2/TRADD/STAT3/H2BC17/H4C7/CREB5/HRAS/HRAS/CCND2/CASP8/CCND3/STAT5A/STAT5A/STAT5A/H2BU1/HLA-E/HLA-E/HLA-E/CDKN2B/CDKN2B/PIK3CD/PIK3R3/PIK3R3/JAK1/JAK1/REL/HDAC4/HLA-G/HLA-G/H2BC12/H2BC12/GSN/HDAC7/HPN/HPN/ACTN4/ACTN4	57
hsa04015	Rap1 signaling pathway	62/1129	322/11163	3.96e-07	8.9e-06	6.54e-06	VAV3/NGF/GNAI2/GNAI2/P2RY1/ADCY2/ADCY2/F2R/F2R/MAGI2/BRAF/ADCY8/ADCY8/ADCY8/LPAR1/LPAR1/APBB1IP/FGF8/FGF8/RASGRP2/FGF19/FGF4/FLT1/FLT1/GRIN2A/GRIN2A/SKAP1/RAC2/RAC2/RAC2/PDGFRA/CNR1/CNR1/ACTB/ACTB/SIPA1/HRAS/HRAS/PRKD2/KDR/ADCY4/PRKCZ/RASSF5/RASSF5/FGF5/FGF5/VEGFC/PRKCB/PIK3CD/EPHA2/EPHA2/RAP1GAP/RAP1GAP/PIK3R3/PIK3R3/FGFR1/PDGFD/EVL/EVL/VASP/VASP/TIAM1	62
hsa04360	Axon guidance	54/1129	268/11163	5.09e-07	1.07e-05	7.86e-06	GDF7/GDF7/ROCK2/ROCK2/GNAI2/GNAI2/EPHA6/WNT5A/WNT5A/SEMA5A/SEMA5A/SEMA6A/EPHB6/EPHB6/SEMA3E/PTCH1/NTN4/RGMA/SSH2/BMP7/BMP7/RAC2/RAC2/RAC2/PLXNA2/LIMK1/HRAS/HRAS/UNC5D/RGS3/PRKCZ/SEMA4A/SHH/PPP3CC/ROBO3/PIK3CD/EPHA2/EPHA2/PIK3R3/PIK3R3/EPHB1/ROBO1/EPHA5/EPHA5/EPHA5/TRPC3/PLXNA4/PLXNA4/TRPC6/TRPC4/FES/FES/DCC/DCC	54
hsa04510	Focal adhesion	61/1129	320/11163	7.02e-07	1.38e-05	1.02e-05	VAV3/ITGA4/ROCK2/ROCK2/ITGB5/ITGB5/THBS2/COL1A2/COL1A2/CAV2/CAV2/CAV1/CAV1/CAV1/BRAF/COL4A2/COL4A2/FLT1/FLT1/PPP1R12C/PARVB/PARVG/PARVG/RAC2/RAC2/RAC2/PDGFRA/COL9A1/ACTB/ACTB/HRAS/HRAS/CCND2/COL9A2/COL6A5/KDR/LAMA2/LAMA2/CCND3/FLNC/FLNC/CAPN2/CAPN2/VEGFC/ITGA8/ITGA8/PRKCB/PIK3CD/PIK3R3/PIK3R3/MYLK/PIP5K1B/PIP5K1B/PDGFD/COL4A1/ERBB2/ERBB2/ACTN4/ACTN4/VASP/VASP	61
hsa05217	Basal cell carcinoma	24/1129	88/11163	4.2e-06	7.78e-05	5.72e-05	FZD5/WNT7A/WNT5A/WNT5A/WNT16/PTCH1/WNT3/LEF1/LEF1/FZD10/FZD10/WNT2/APC2/BMP2/BMP2/PTCH2/TCF7L1/FZD7/WNT6/WNT6/SHH/WNT3A/HHIP/GLI3	24
hsa04725	Cholinergic synapse	38/1129	179/11163	6.98e-06	0.000116993	8.6e-05	GNG4/GNG4/KCNJ3/GNAI2/GNAI2/ADCY2/ADCY2/KCNQ5/PIK3CG/PIK3CG/PIK3CG/ADCY8/ADCY8/ADCY8/CHAT/CREB5/HRAS/HRAS/CACNA1C/CACNA1C/CACNA1C/GNG11/GNG11/CHRM2/CHRM2/CHRM2/CHRM2/JAK2/ADCY4/KCNQ4/KCNQ4/SLC18A3/PRKCB/PIK3CD/CHRM3/PIK3R3/PIK3R3/GNGT1	38
hsa05226	Gastric cancer	46/1129	234/11163	7.06e-06	0.000116993	8.6e-05	FZD5/RARB/WNT7A/WNT5A/WNT5A/TERT/WNT16/ABCB1/ABCB1/BRAF/RXRA/RXRA/RXRA/FGF8/FGF8/FGF19/FGF4/CDX2/WNT3/CTNNA2/LEF1/LEF1/RXRB/RXRB/HRAS/HRAS/FZD10/FZD10/WNT2/APC2/TCF7L1/FZD7/WNT6/WNT6/FGF5/FGF5/SHH/CDKN2B/CDKN2B/FRAT1/PIK3CD/WNT3A/PIK3R3/PIK3R3/ERBB2/ERBB2	46
hsa04934	Cushing syndrome	47/1129	243/11163	8.85e-06	0.000139452	0.000102521	KCNK2/KCNK2/FZD5/GNAI2/GNAI2/AGTR1/AGTR1/WNT7A/WNT5A/WNT5A/ADCY2/ADCY2/WNT16/BRAF/ADCY8/ADCY8/ADCY8/CDKN2A/CDKN2A/KCNA4/WNT3/LEF1/LEF1/CREB5/CACNA1C/CACNA1C/CACNA1C/FZD10/FZD10/AHR/AHR/WNT2/ADCY4/APC2/TCF7L1/FZD7/WNT6/WNT6/CDKN2B/CDKN2B/CACNA1I/WNT3A/ORAI1/ORAI1/CRHR1/LDLR/LDLR	47
hsa04742	Taste transduction	28/1129	118/11163	1.29e-05	0.000193924	0.000142567	P2RY1/GABRA4/GABRA4/GABRA1/GABRA1/HTR1B/HTR1B/HTR1B/ADCY8/ADCY8/ADCY8/HCN4/ASIC2/CACNA1C/CACNA1C/CACNA1C/HTR1A/HTR1A/HTR1A/GRM1/GRM1/GABBR1/GABBR1/GABBR1/ADCY4/SCNN1A/CHRM3/GABRA5	28
hsa05223	Non-small cell lung cancer	28/1129	121/11163	2.13e-05	0.000304837	0.000224107	RARB/RASSF1/BRAF/RXRA/RXRA/RXRA/CDKN2A/CDKN2A/STAT3/RXRB/RXRB/HRAS/HRAS/STAT5A/STAT5A/STAT5A/RASSF5/RASSF5/ALK/ALK/PRKCB/PIK3CD/PIK3R3/PIK3R3/KIF5C/KIF5C/ERBB2/ERBB2	28
hsa04613	Neutrophil extracellular trap formation	42/1129	223/11163	5.03e-05	0.000675225	0.000496406	CR1/CR1L/H2AW/HDAC3/H3C1/H2BC8/H2BC5/H2AC8/H2AC8/H2BC9/H2BC14/H4C9/H4C9/H2AC13/H2AC13/H2BC3/H2BC13/H2AC14/HDAC9/RAC2/RAC2/RAC2/H2BC17/H4C7/ACTB/ACTB/GSDMD/H2BU1/H2AJ/H2AJ/PRKCB/PIK3CD/PIK3R3/PIK3R3/HDAC4/VDAC1/VDAC1/VDAC1/H2BC12/H2BC12/NCF1/HDAC7	42
hsa04929	GnRH secretion	24/1129	101/11163	5.14e-05	0.000675225	0.000496406	KCNJ3/KCNN2/HCN1/HCN1/GPER1/GPER1/GPER1/ARRB1/ARRB1/HRAS/HRAS/CACNA1C/CACNA1C/CACNA1C/GABBR1/GABBR1/GABBR1/PRKCB/CACNA1I/PIK3CD/PIK3R3/PIK3R3/KCNN3/TRPC4	24
hsa04810	Regulation of actin cytoskeleton	59/1129	352/11163	6.31e-05	0.000783477	0.00057599	VAV3/ITGA4/ROCK2/ROCK2/ITGB5/ITGB5/IQGAP2/IQGAP2/IQGAP2/F2R/F2R/BRAF/MOS/LPAR1/LPAR1/FGF8/FGF8/FGF19/FGF4/SSH2/PPP1R12C/RAC2/RAC2/RAC2/PDGFRA/LIMK1/ACTB/ACTB/HRAS/HRAS/CHRM2/CHRM2/CHRM2/CHRM2/APC2/INSRR/FGF5/FGF5/ITGA8/ITGA8/PIK3CD/CHRM3/PIK3R3/PIK3R3/MYLK/ARPC1A/ARPC1A/ARPC1B/ARPC1B/FGFR1/PIP5K1B/PIP5K1B/FGD3/FGD3/GSN/PDGFD/ACTN4/ACTN4/TIAM1	59
hsa04928	Parathyroid hormone synthesis, secretion and action	34/1129	169/11163	6.66e-05	0.000783477	0.00057599	GNAI2/GNAI2/CASR/SLC34A2/ADCY2/ADCY2/RUNX2/GCM2/BRAF/ADCY8/ADCY8/ADCY8/RXRA/RXRA/RXRA/ARRB1/ARRB1/PTHLH/PTHLH/KL/MAFB/MEF2D/RXRB/RXRB/CREB5/GATA3/ADCY4/PRKCB/PDE4D/PDE4D/MEF2C/MEF2C/FGFR1/AKAP13	34
hsa04670	Leukocyte transendothelial migration	35/1129	176/11163	6.72e-05	0.000783477	0.00057599	VAV3/ITGA4/ROCK2/ROCK2/GNAI2/GNAI2/CLDN11/CLDN1/CLDN1/CLDN23/RAC2/RAC2/RAC2/CTNNA2/ACTB/ACTB/SIPA1/ESAM/THY1/THY1/RASSF5/RASSF5/PRKCB/MMP9/PIK3CD/PIK3R3/PIK3R3/F11R/F11R/NCF1/JAM3/ACTN4/ACTN4/VASP/VASP	35
hsa05207	Chemical carcinogenesis - receptor activation	54/1129	317/11163	8.25e-05	0.000899599	0.000661359	RPS6KA1/GSTM4/GSTM4/GSTM2/GSTM2/GNAI2/GNAI2/ADCY2/ADCY2/ADCY8/ADCY8/ADCY8/RXRA/RXRA/RXRA/GSTO1/GSTO1/FGF8/FGF8/FGF4/ARRB1/ARRB1/STAT3/BCL6/RXRB/RXRB/CREB5/HRAS/HRAS/CACNA1C/CACNA1C/CACNA1C/HSP90AA1/HSP90AA1/IKBKE/CCND3/AHR/AHR/JAK2/ADCY4/STAT5A/STAT5A/STAT5A/CYP1B1/CYP1B1/FGF5/FGF5/PGR/PRKCB/PIK3CD/PIK3R3/PIK3R3/MGST2/RPS6KA2	54
hsa04390	Hippo signaling pathway	43/1129	235/11163	8.28e-05	0.000899599	0.000661359	TP73/GDF7/GDF7/FZD5/WNT7A/RASSF1/WNT5A/WNT5A/WWTR1/WNT16/STK3/WNT3/BMP7/BMP7/ID2/ID2/CTNNA2/LEF1/LEF1/ACTB/ACTB/CCND2/FZD10/FZD10/TEAD2/CCND3/WNT2/APC2/BMP2/BMP2/PRKCZ/TCF7L1/FZD7/WNT6/WNT6/GDF6/GDF6/BMP8A/WNT3A/BMP8B/LIMD1/PPP2R2A/PPP2R2A	43
hsa05205	Proteoglycans in cancer	54/1129	319/11163	9.79e-05	0.00102776	0.000755579	VAV3/HOXD10/ROCK2/ROCK2/FZD5/WNT7A/WNT5A/WNT5A/HCLS1/ITGB5/ITGB5/COL1A2/COL1A2/CAV2/CAV2/CAV1/CAV1/CAV1/WNT16/TWIST1/BRAF/ANK1/PTCH1/HPSE2/HPSE2/STAT3/WNT3/PPP1R12C/TWIST2/ACTB/ACTB/HRAS/HRAS/FZD10/FZD10/KDR/FLNC/FLNC/WNT2/FZD7/WNT6/WNT6/SHH/PTPN6/PRKCB/MMP9/PIK3CD/WNT3A/PIK3R3/PIK3R3/FGFR1/ERBB2/ERBB2/TIAM1	54
hsa05206	MicroRNAs in cancer	45/1129	253/11163	0.000114374	0.00116219	0.000854407	PTGS2/BCL2L11/HOXD10/ZEB2/RASSF1/ABCB1/ABCB1/ZFPM2/ZFPM2/CDKN2A/CDKN2A/IGF2BP1/STAT3/WNT3/PDGFRA/HRAS/HRAS/CCND2/APC2/CYP1B1/CYP1B1/NOTCH4/NOTCH4/VIM/VIM/HMGA2/PRKCB/MMP9/PIK3CD/MDM4/MDM4/WNT3A/PIK3R3/PIK3R3/SLC45A3/DNMT3A/HDAC4/FOXP1/FOXP1/FOXP1/FSCN1/FSCN1/NOTCH1/ERBB2/ERBB2	45
hsa05224	Breast cancer	40/1129	217/11163	0.000122831	0.0011748	0.000863678	FZD5/WNT7A/WNT5A/WNT5A/HEY2/WNT16/BRAF/FGF8/FGF8/FGF19/FGF4/JAG2/WNT3/LEF1/LEF1/HRAS/HRAS/FZD10/FZD10/WNT2/APC2/HES5/TCF7L1/FZD7/WNT6/WNT6/FGF5/FGF5/NOTCH4/NOTCH4/FRAT1/PGR/PIK3CD/WNT3A/PIK3R3/PIK3R3/FGFR1/NOTCH1/ERBB2/ERBB2	40
hsa05165	Human papillomavirus infection	76/1129	495/11163	0.000123074	0.0011748	0.000863678	HES2/PTGS2/ITGA4/FZD5/WNT7A/WNT5A/WNT5A/ITGB5/ITGB5/TERT/HLA-F/HLA-F/HEY2/THBS2/LFNG/COL1A2/COL1A2/WNT16/RHEB/RHEB/COL4A2/COL4A2/TRADD/WNT3/HES3/COL9A1/CREB5/HRAS/HRAS/CCND2/FZD10/FZD10/TNFRSF1A/IKBKE/COL9A2/CASP8/COL6A5/PTGER4/PTGER4/LAMA2/LAMA2/CCND3/WNT2/APC2/PRKCZ/HES5/TCF7L1/FZD7/WNT6/WNT6/HLA-E/HLA-E/HLA-E/NOTCH4/NOTCH4/ITGA8/ITGA8/PIK3CD/WNT3A/PIK3R3/PIK3R3/JAK1/JAK1/MAML3/MAML3/IRF1/IRF1/…	76
hsa04072	Phospholipase D signaling pathway	41/1129	225/11163	0.000132032	0.00122324	0.000899292	AGTR1/AGTR1/DGKQ/DGKQ/DGKQ/ADCY2/ADCY2/F2R/F2R/GRM6/GRM3/GRM3/PIK3CG/PIK3CG/PIK3CG/DGKI/RHEB/RHEB/ADCY8/ADCY8/ADCY8/LPAR1/LPAR1/PDGFRA/HRAS/HRAS/GRM1/GRM1/ADCY4/DNM1/GRM5/AVPR1A/AVPR1A/PIK3CD/PIK3R3/PIK3R3/DGKG/PIP5K1B/PIP5K1B/PDGFD/CYTH4	41
hsa04010	MAPK signaling pathway	70/1129	449/11163	0.000142121	0.00127909	0.000940349	RPS6KA1/CACNA1E/CACNA1E/NGF/PTPN7/DUSP2/IL1RAP/IL1RAP/MECOM/EREG/BRAF/STK3/FGF8/FGF8/BDNF/BDNF/RASGRP2/FGF19/FGF4/ARRB1/ARRB1/NTF3/FLT1/FLT1/TRADD/CACNG8/RAC2/RAC2/RAC2/PDGFRA/NTRK2/NTRK2/NTRK2/MAP3K8/HRAS/HRAS/CACNA1C/CACNA1C/CACNA1C/TNFRSF1A/NFATC1/MAPK8IP2/KDR/FLNC/FLNC/MAP3K6/CACNA2D2/FGF5/FGF5/VEGFC/PPP3CC/CACNA2D4/HSPA2/HSPA2/PRKCB/CACNA1I/NTRK1/EPHA2/EPHA2/ELK4/ELK4/CACNA2D3/MEF2C/MEF2C/TA…	70
hsa05163	Human cytomegalovirus infection	58/1129	357/11163	0.000173885	0.0015215	0.00111856	IL6R/IL6R/PTGS2/GNG4/GNG4/ROCK2/ROCK2/GNAI2/GNAI2/ADCY2/ADCY2/RIPK1/RIPK1/HLA-F/HLA-F/CGAS/RHEB/RHEB/ADCY8/ADCY8/ADCY8/CDKN2A/CDKN2A/TRADD/STAT3/RAC2/RAC2/RAC2/PDGFRA/CREB5/HRAS/HRAS/TNFRSF1A/NFATC1/BID/BID/BID/CASP8/PTGER4/PTGER4/GNG11/GNG11/ADCY4/HLA-E/HLA-E/HLA-E/PPP3CC/PTGER2/PRKCB/PIK3CD/PIK3R3/PIK3R3/JAK1/JAK1/HLA-G/HLA-G/GNGT1/AKAP13	58
hsa05216	Thyroid cancer	17/1129	65/11163	0.000181841	0.00154811	0.00113812	BRAF/RXRA/RXRA/RXRA/NCOA4/NCOA4/NCOA4/LEF1/LEF1/RXRB/RXRB/HRAS/HRAS/TCF7L1/NTRK1/PAX8/PAX8	17
hsa04713	Circadian entrainment	30/1129	152/11163	0.000249047	0.00206447	0.00151774	RYR2/GNG4/GNG4/KCNJ3/GNAI2/GNAI2/PRKG2/PRKG2/ADCY2/ADCY2/ADCY8/ADCY8/ADCY8/PRKG1/GRIN2A/GRIN2A/GRIN2C/GRIN2C/CACNA1C/CACNA1C/CACNA1C/ADCYAP1/GNG11/GNG11/ADCY4/PRKCB/CACNA1I/ADCY10/ADCY10/GNGT1	30
hsa04022	cGMP-PKG signaling pathway	43/1129	251/11163	0.000374703	0.00302645	0.00222496	ATP1A1/NPPB/ROCK2/ROCK2/GNAI2/GNAI2/AGTR1/AGTR1/PRKG2/PRKG2/ADCY2/ADCY2/PIK3CG/PIK3CG/PIK3CG/GATA4/GATA4/ADRA1A/ADCY8/ADCY8/ADCY8/PRKG1/EDNRB/ADORA3/MEF2D/CREB5/CACNA1C/CACNA1C/CACNA1C/NFATC1/ADCY4/PPP3CC/PDE2A/PDE2A/MYLK/MEF2C/MEF2C/VDAC1/VDAC1/VDAC1/TRPC6/VASP/VASP	43
hsa04310	Wnt signaling pathway	42/1129	247/11163	0.000511533	0.00402832	0.00296151	ROCK2/ROCK2/FZD5/WNT7A/WNT5A/WNT5A/DKK2/SFRP2/SFRP2/SFRP2/CTNND2/WNT16/SFRP4/RSPO2/RSPO2/ROR2/DKK1/DKK1/WNT3/RAC2/RAC2/RAC2/LEF1/LEF1/SOX17/CCND2/FZD10/FZD10/NFATC1/CCND3/WNT2/APC2/TCF7L1/FZD7/WNT6/WNT6/PPP3CC/FRAT1/PRKCB/WNT3A/RUVBL1/RSPO3	42
hsa05412	Arrhythmogenic right ventricular cardiomyopathy	23/1129	112/11163	0.000712937	0.00547745	0.00402686	RYR2/ITGA4/ITGB5/ITGB5/CACNG8/CTNNA2/LEF1/LEF1/ACTB/ACTB/CACNA1C/CACNA1C/CACNA1C/LAMA2/LAMA2/TCF7L1/CACNA2D2/ITGA8/ITGA8/CACNA2D4/LMNA/CACNA2D3/GJA1	23
hsa05033	Nicotine addiction	14/1129	55/11163	0.000887021	0.00665266	0.00489084	GABRA4/GABRA4/GABRA1/GABRA1/GRIN2A/GRIN2A/GRIN2C/GRIN2C/SLC32A1/GABRB1/GABRB1/SLC17A6/GABRA5/GABRB3	14
hsa04540	Gap junction	25/1129	132/11163	0.00146512	0.0107329	0.00789049	GNAI2/GNAI2/PRKG2/PRKG2/ADCY2/ADCY2/DRD1/ADCY8/ADCY8/ADCY8/LPAR1/LPAR1/PRKG1/PDGFRA/HRAS/HRAS/TUBB3/TUBB3/GRM1/GRM1/ADCY4/GRM5/PRKCB/GJA1/PDGFD	25
hsa04916	Melanogenesis	28/1129	155/11163	0.00166672	0.0119322	0.00877219	FZD5/GNAI2/GNAI2/WNT7A/WNT5A/WNT5A/ADCY2/ADCY2/WNT16/ADCY8/ADCY8/ADCY8/EDNRB/WNT3/LEF1/LEF1/HRAS/HRAS/FZD10/FZD10/WNT2/ADCY4/TCF7L1/FZD7/WNT6/WNT6/PRKCB/WNT3A	28
hsa05414	Dilated cardiomyopathy	26/1129	141/11163	0.00177567	0.0124151	0.0091272	RYR2/ITGA4/ITGB5/ITGB5/ADCY2/ADCY2/ADCY8/ADCY8/ADCY8/CACNG8/ACTB/ACTB/CACNA1C/CACNA1C/CACNA1C/TPM4/TPM4/LAMA2/LAMA2/ADCY4/CACNA2D2/ITGA8/ITGA8/CACNA2D4/LMNA/CACNA2D3	26
hsa04923	Regulation of lipolysis in adipocytes	18/1129	85/11163	0.00181299	0.0124151	0.0091272	PTGS2/GNAI2/GNAI2/PRKG2/PRKG2/ADCY2/ADCY2/NPY/NPY/ADCY8/ADCY8/ADCY8/PRKG1/ADCY4/PIK3CD/PIK3R3/PIK3R3/NPY1R	18
hsa04971	Gastric acid secretion	22/1129	114/11163	0.0021462	0.0143841	0.0105748	ATP1A1/KCNK2/KCNK2/GNAI2/GNAI2/SST/ADCY2/ADCY2/CFTR/CFTR/CA2/CA2/ADCY8/ADCY8/ADCY8/ACTB/ACTB/HRH2/ADCY4/PRKCB/CHRM3/MYLK	22
hsa04726	Serotonergic synapse	30/1129	173/11163	0.00224584	0.0147383	0.0108352	PTGS2/GNG4/GNG4/KCNJ3/GNAI2/GNAI2/KCNN2/HTR1B/HTR1B/HTR1B/BRAF/TPH2/HRAS/HRAS/CACNA1C/CACNA1C/CACNA1C/HTR6/HTR1A/HTR1A/HTR1A/GNG11/GNG11/HTR5A/HTR5A/GABRB1/GABRB1/PRKCB/GNGT1/GABRB3	30
hsa04935	Growth hormone synthesis, secretion and action	32/1129	189/11163	0.00242387	0.0154916	0.011389	GNAI2/GNAI2/GHSR/SST/ADCY2/ADCY2/GHR/ADCY8/ADCY8/ADCY8/STAT3/CREB5/HRAS/HRAS/CACNA1C/CACNA1C/CACNA1C/JAK2/SOCS2/SOCS2/SSTR1/SSTR1/ADCY4/STAT5A/STAT5A/STAT5A/PRKCB/PIK3CD/PIK3R3/PIK3R3/ADCY10/ADCY10	32
hsa04144	Endocytosis	55/1129	372/11163	0.00245898	0.0154916	0.011389	AGAP1/AGAP1/IQSEC1/DAB2/DAB2/DAB2/HLA-F/HLA-F/CAV2/CAV2/CAV1/CAV1/CAV1/PSD/SNX32/ARRB1/ARRB1/RAB31/PDGFRA/HRAS/HRAS/PRKCZ/HLA-E/HLA-E/HLA-E/DNM1/HSPA2/HSPA2/LDLRAP1/LDLRAP1/CAPZB/CAPZB/KIF5C/KIF5C/WIPF1/WIPF1/WIPF1/GRK7/HLA-G/HLA-G/WIPF3/ARPC1A/ARPC1A/ARPC1B/ARPC1B/PIP5K1B/PIP5K1B/GRK2/GRK2/SPART/SPART/LDLR/LDLR/EPS15L1/CYTH4	55
hsa04340	Hedgehog signaling pathway	17/1129	82/11163	0.00303809	0.0187647	0.0137953	EVC2/PTCH1/ARRB1/ARRB1/EVC/CCND2/PTCH2/SHH/GAS1/DHH/HHIP/GLI3/GRK2/GRK2/SCUBE2/SCUBE2/CDON	17
hsa04723	Retrograde endocannabinoid signaling	36/1129	223/11163	0.00311994	0.0188996	0.0138945	PTGS2/GNG4/GNG4/KCNJ3/GNAI2/GNAI2/GABRA4/GABRA4/ADCY2/ADCY2/GABRA1/GABRA1/ADCY8/ADCY8/ADCY8/NDUFS6/NDUFS6/CNR1/CNR1/CACNA1C/CACNA1C/CACNA1C/SLC32A1/GRM1/GRM1/GNG11/GNG11/ADCY4/GABRB1/GABRB1/SLC17A6/GRM5/PRKCB/GNGT1/GABRA5/GABRB3	36
hsa04927	Cortisol synthesis and secretion	20/1129	104/11163	0.00348325	0.0207023	0.0152198	KCNK2/KCNK2/AGTR1/AGTR1/ADCY2/ADCY2/ADCY8/ADCY8/ADCY8/KCNA4/CREB5/CACNA1C/CACNA1C/CACNA1C/ADCY4/CACNA1I/ORAI1/ORAI1/LDLR/LDLR	20
hsa04060	Cytokine-cytokine receptor interaction	59/1129	419/11163	0.00527026	0.0307432	0.0226015	TNFRSF8/TNFRSF8/LEPR/IL6R/IL6R/TNFRSF18/NGF/GDF7/GDF7/IL1RAP/IL1RAP/CXCL5/CXCL5/OSMR/GHR/CCL28/CCL28/EPO/EPO/TNFRSF10D/CNTFR/TNFSF9/TNFSF9/BMP7/BMP7/IL23R/TNFRSF25/ACKR3/THPO/TNFRSF1A/TNFRSF14/TNFRSF14/TNFRSF1B/IL12RB2/TNFRSF4/CXCL6/CXCL2/CXCL2/GDF10/TNFSF13B/TNFSF13B/BMP2/BMP2/CXCL14/LTB/LTB/INHBA/INHBA/GDF6/GDF6/BMP8A/TNFRSF9/CSF3R/BMP8B/TNFRSF10B/TNFRSF10B/CD70/CD70/IL17RA	59
hsa04720	Long-term potentiation	20/1129	108/11163	0.0054301	0.0308697	0.0226945	RPS6KA1/BRAF/ADCY8/ADCY8/ADCY8/GRIN2A/GRIN2A/GRIN2C/GRIN2C/HRAS/HRAS/CACNA1C/CACNA1C/CACNA1C/GRM1/GRM1/PPP3CC/GRM5/PRKCB/RPS6KA2	20
hsa04921	Oxytocin signaling pathway	36/1129	231/11163	0.00560267	0.0308697	0.0226945	RYR2/PTGS2/KCNJ3/ROCK2/ROCK2/GNAI2/GNAI2/ADCY2/ADCY2/PIK3CG/PIK3CG/PIK3CG/PRKAG2/PRKAG2/ADCY8/ADCY8/ADCY8/CACNG8/PPP1R12C/ACTB/ACTB/HRAS/HRAS/CACNA1C/CACNA1C/CACNA1C/NFATC1/ADCY4/CACNA2D2/PPP3CC/CACNA2D4/PRKCB/CACNA2D3/MYLK/MEF2C/MEF2C	36
hsa05416	Viral myocarditis	24/1129	138/11163	0.00566989	0.0308697	0.0226945	CD55/HLA-F/HLA-F/HLA-DQB1/HLA-DQB1/CAV1/CAV1/CAV1/RAC2/RAC2/RAC2/ACTB/ACTB/BID/BID/BID/CASP8/LAMA2/LAMA2/HLA-E/HLA-E/HLA-E/HLA-G/HLA-G	24
hsa05167	Kaposi sarcoma-associated herpesvirus infection	45/1129	304/11163	0.00568394	0.0308697	0.0226945	PTGS2/GNG4/GNG4/HLA-F/HLA-F/MICA/PIK3CG/PIK3CG/PIK3CG/LYN/LYN/LYN/TRADD/STAT3/PREX1/LEF1/LEF1/HRAS/HRAS/TNFRSF1A/NFATC1/BID/BID/BID/IKBKE/CASP8/CXCL2/CXCL2/GNG11/GNG11/JAK2/MAP1LC3C/TCF7L1/HLA-E/HLA-E/HLA-E/PPP3CC/PIK3CD/PIK3R3/PIK3R3/JAK1/JAK1/HLA-G/HLA-G/GNGT1	45
hsa04920	Adipocytokine signaling pathway	20/1129	111/11163	0.00741459	0.0395864	0.0291028	LEPR/NPY/NPY/PRKAG2/PRKAG2/RXRA/RXRA/RXRA/ACSL5/CPT1A/CPT1A/CPT1A/CPT1A/TRADD/STAT3/RXRB/RXRB/TNFRSF1A/TNFRSF1B/JAK2	20
hsa04217	Necroptosis	35/1129	229/11163	0.00844843	0.0443543	0.032608	H2AW/STAT4/RIPK1/RIPK1/H2AC8/H2AC8/H2AC13/H2AC13/H2AC14/PYCARD/TRADD/STAT3/CFLAR/TNFRSF1A/HSP90AA1/HSP90AA1/BID/BID/BID/CASP8/JAK2/STAT5A/STAT5A/STAT5A/CAPN2/CAPN2/H2AJ/H2AJ/JAK1/JAK1/VDAC1/VDAC1/VDAC1/TNFRSF10B/TNFRSF10B	35
hsa04350	TGF-beta signaling pathway	24/1129	143/11163	0.00884944	0.0456979	0.0335958	GDF7/GDF7/LTBP1/CHRD/CHRD/PITX2/GREM1/GREM1/FBN1/RGMA/BMP7/BMP7/ID2/ID2/BMP2/BMP2/INHBA/INHBA/GDF6/GDF6/CDKN2B/CDKN2B/BMP8A/BMP8B	24
hsa04926	Relaxin signaling pathway	31/1129	199/11163	0.00972465	0.0494075	0.036323	GNG4/GNG4/GNAI2/GNAI2/ADCY2/ADCY2/RXFP3/COL1A2/COL1A2/ADCY8/ADCY8/ADCY8/ARRB1/ARRB1/COL4A2/COL4A2/EDNRB/CREB5/HRAS/HRAS/GNG11/GNG11/ADCY4/PRKCZ/VEGFC/MMP9/PIK3CD/PIK3R3/PIK3R3/GNGT1/COL4A1	31
